# A lifespan program of mouse synaptome architecture

**DOI:** 10.1101/838458

**Authors:** Mélissa Cizeron, Zhen Qiu, Babis Koniaris, Ragini Gokhale, Noboru H. Komiyama, Erik Fransén, Seth G.N. Grant

**Author notes:** these authors contributed equally (Mélissa Cizeron, Zhen Qiu).

## Abstract

How synapses change molecularly during the lifespan and across all brain circuits is unknown. We analyzed the protein composition of billions of individual synapses from birth to old age on a brain-wide scale in the mouse, revealing a program of changes in the lifespan synaptome architecture spanning individual dendrites to the systems level. Three major phases were uncovered, corresponding to human childhood, adulthood and old age. An arching trajectory of synaptome architecture drives the differentiation and specialization of brain regions to a peak in young adults before dedifferentiation returns the brain to a juvenile state. This trajectory underscores changing network organization and hippocampal physiology that may account for lifespan transitions in intellectual ability and memory, and the onset of behavioral disorders.

**One sentence summary:** The synaptome architecture of the mouse brain undergoes continuous changes that organize brain circuitry across the lifespan.
