## Supplementary Table S1 for "A lifespan program of mouse synaptome architecture"

### Sheet: Sheet1
Abbreviation	Region	Subregion
'Isocortex_FRP'	Isocortex	Frontal pole
'Isocortex_MO'	Isocortex	Somatomotor area
'Isocortex_ORB'	Isocortex	Orbital area
'Isocortex_PTLp'	Isocortex	Posterior parietal association areas
'Isocortex_RSPd'	Isocortex	Retrosplenial area, dorsal part
'Isocortex_RSPv'	Isocortex	Retrosplenial area, ventral part
'Isocortex_SS'	Isocortex	Somatosensory cortex
'Isocortex_VIS'	Isocortex	Visual area
'OLF_AON1'	Olfactory Areas	Anterior Olfactory Nucleus, layer 1
'OLF_AON2'	Olfactory Areas	Anterior Olfactory Nucleus, layer 2
'OLF_MOBgl'	Olfactory Areas	Main Olfactory Bulb, glomerular layer
'OLF_MOBgr'	Olfactory Areas	Main Olfactory Bulb, granular layer
'OLF_MOBipl'	Olfactory Areas	Main Olfactory Bulb, inner plexiform layer
'OLF_MOBmi'	Olfactory Areas	Main Olfactory Bulb, mitral layer
'OLF_MOBopl'	Olfactory Areas	Main Olfactory Bulb, outer plexiform layer
'OLF_PIR1'	Olfactory Areas	Piriform area, layer 1
'OLF_PIR2'	Olfactory Areas	Piriform area, layer 2
'OLF_PIR3'	Olfactory Areas	Piriform area, layer 3
'HPF_CA1slm'	Hippocampal Formation	Cornu Ammonis 1, stratum lacunosum-moleculare
'HPF_CA1so'	Hippocampal Formation	Cornu Ammonis 1, stratum oriens
'HPF_CA1sp'	Hippocampal Formation	Cornu Ammonis 1, stratum pyramidale
'HPF_CA1sr'	Hippocampal Formation	Cornu Ammonis 1, stratum radiatum
'HPF_CA2slm'	Hippocampal Formation	Cornu Ammonis 2, stratum lacunosum-moleculare
'HPF_CA2so'	Hippocampal Formation	Cornu Ammonis 2, stratum oriens
'HPF_CA2sp'	Hippocampal Formation	Cornu Ammonis 2, stratum pyramidale
'HPF_CA2sr'	Hippocampal Formation	Cornu Ammonis 2, stratum radiatum
'HPF_CA3slm'	Hippocampal Formation	Cornu Ammonis 3, stratum lacunosum-moleculare
'HPF_CA3slu'	Hippocampal Formation	Cornu Ammonis 3, stratum lucidum
'HPF_CA3so'	Hippocampal Formation	Cornu Ammonis 3, stratum oriens
'HPF_CA3sp'	Hippocampal Formation	Cornu Ammonis 3, stratum pyramidale
'HPF_CA3sr'	Hippocampal Formation	Cornu Ammonis 3, stratum radiatum
'HPF_DGgrInf'	Hippocampal Formation	Dentate Gyrus, granular layer, inferior blade
'HPF_DGgrSup'	Hippocampal Formation	Dentate Gyrus, granular layer, superior blade
'HPF_DGmoInf'	Hippocampal Formation	Dentate Gyrus, molecular layer, inferior blade
'HPF_DGmoSup'	Hippocampal Formation	Dentate Gyrus, molecular layer, superior blade
'HPF_DGpo'	Hippocampal Formation	Dentate Gyrus, polymorphic cell layer
'HPF_SUB'	Hippocampal Formation	Subiculum
CTXsp_CLA'	Cortical Subplate	Claustrum
CTXsp_EPd'	Cortical Subplate	Endopiriform nucleus, dorsal part
'STR_ACBc'	Striatum	nucleus Accumbens, core
'STR_ACBsh'	Striatum	nucleus Accumbens, shell
'STR_CP'	Striatum	Caudate Putamen
'STR_FS'	Striatum	Fundus of Striatum
'STR_OT1'	Striatum	Olfactory Tubercle, molecular layer
'STR_OT2'	Striatum	Olfactory Tubercle, pyramidal layer
'STR_OT3'	Striatum	Olfactory Tubercle, polymorph layer
'STR_isl'	Striatum	islands of Calleja
'PAL_BST'	Pallidum	Bed nuclei of the Stria Terminalis
'PAL_MA'	Pallidum	Magnocellular nucleus
'PAL_NDB'	Pallidum	Diagonal Band nucleus
'PAL_SI'	Pallidum	Substantia Innominata
'TH_AV'	Thalamus	Anteroventral nucleus of the thalamus
'TH_LD'	Thalamus	Lateral Dorsal nucleus of thalamus
'TH_LP'	Thalamus	Lateral Posterior nucleus of the thalamus
'TH_PO'	Thalamus	Posterior complex of the thalamus
'TH_RT'	Thalamus	Reticular nucleus of the thalamus
'TH_SPFp'	Thalamus	Subparafascicular nucleus, parvicellular part
'TH_VAL'	Thalamus	Ventral Anterior-Lateral complex of the thalamus
'TH_VM'	Thalamus	Ventral Medial nucleus of the thalamus
'TH_VPL'	Thalamus	Ventral Posterolateral nucleus of the thalamus
'TH_VPM'	Thalamus	Ventral Posteromedial nucleus of the thalamus
'HY_LHA'	Hypothalamus	Lateral Hypothalamic area
'HY_LPO'	Hypothalamus	Lateral Preoptic area
'HY_PSTN'	Hypothalamus	Parasubthalamic Nucleus
'HY_SO'	Hypothalamus	Supraoptic nucleus
'HY_ZI'	Hypothalamus	Zona Incerta
'MB_APN'	Midbrain	Anterior pretectal nucleus
'MB_CUN'	Midbrain	Cuneiform Nucleus
'MB_IC'	Midbrain	Inferior Colliculus
'MB_MRN'	Midbrain	Midbrain Reticular Nucleus
'MB_NOT'	Midbrain	Nucleus of the Optic Tract
'MB_PPN'	Midbrain	Pedunculopontine Nucleus
'MB_PPT'	Midbrain	Posterior Pretectal nucleus
'MB_RR'	Midbrain	midbrain Reticular nucleus, Retrorubral area
'MB_SCm'	Midbrain	Superior Colliculus, motor related
'MB_SCs'	Midbrain	Superior Colliculus, sensory related
'MB_SNc'	Midbrain	Substantia Nigra, compact part
'MB_SNr'	Midbrain	Substantia Nigra, reticular part
P_PB'	Pons	Parabrachial nucleus
P_PG'	Pons	Pontine Gray
P_PRNc'	Pons	Pontine Reticular Nucleus, caudal part
P_PRNr'	Pons	Pontine Reticular Nucleus
P_SOC'	Pons	Superior Olivary Complex
P_V'	Pons	motor nucleus of trigeminal
'MY_CU'	Medulla	Cuneate nucleus
'MY_IRN'	Medulla	Intermediate Reticular Nucleus
'MY_LI'	Medulla	Linear nucleus of the medulla
'MY_LRN'	Medulla	Lateral Reticular Nucleus
'MY_MV'	Medulla	Medial Vestibular nucleus
'MY_PARN'	Medulla	Parvicellular Reticular Nucleus
'MY_SPIV'	Medulla	Spinal vestibular nucleus
'MY_SPVC'	Medulla	Spinal nucleus of the trigeminal, Caudal part
'MY_SPVI'	Medulla	Spinal nucleus of the trigeminal, Interpolar part
'MY_SUV'	Medulla	Superior Vestibular nucleus
'MY_VII'	Medulla	facial motor nucleus
'CB_CENT3gr'	Cerebellum	Central lobule III, granular layer
'CB_CENT3mo'	Cerebellum	Central lobule III, molecular layer
'CB_CUL4,5gr'	Cerebellum	Culmen lobules IV-V, granular layer
'CB_CUL4,5mo'	Cerebellum	Culmen lobules IV-V, molecular layer
'CB_FN'	Cerebellum	Fastigial Nucleus
'CB_FOTUgr'	Cerebellum	Folium-Tuber vermis (VII), granular layer
'CB_FOTUmo'	Cerebellum	Folium-Tuber vermis (VII), molecular layer
'CB_IP'	Cerebellum	Interposed nucleus
'CB_NODgr'	Cerebellum	Nodulus (X), granular layer
'CB_NODmo'	Cerebellum	Nodulus (X), molecular layer
'CB_PYRgr'	Cerebellum	Pyramus (VIII), granular layer
'CB_PYRmo'	Cerebellum	Pyramus (VIII), molecular layer
'CB_UVUgr'	Cerebellum	Uvula (IX), granular layer
'CB_UVUmo'	Cerebellum	Uvula (IX), molecular layer
